# Intra-genus metabolic diversity facilitates co-occurrence of multiple *Ferrovum* species at an acid mine drainage site

**DOI:** 10.1101/751859

**Authors:** Christen L. Grettenberger, Jeff R. Havig, Trinity L. Hamilton

**Affiliations:** Dept. of Earth and Planetary Sciences, University of California, Davis, CA USA 95616; Dept. of Earth and Environmental Sciences, University of Minnesota, Minneapolis, MN USA 55455; Dept. of Plant and Microbial Biology, University of Minnesota, Saint Paul, MN USA 55108; BioTechnology Institute, University of Minnesota, St. Paul, MN USA 55108

**Keywords:** *Ferrovum*, acid mine drainage, carbon fixation, iron oxidation, metagenome

## Abstract

**Background:** *Ferrovum* spp. are abundant in acid mine drainage sites globally where they play an important role in biogeochemical cycling. All known taxa in this genus are Fe(II) oxidizers. Thus, co-occurring members of the genus could be competitors within the same environment. However, we found multiple, co-occurring *Ferrovum* spp. in Cabin Branch, an acid mine drainage site in the Daniel Boone National Forest, KY.

**Results:** Here we describe the distribution of *Ferrovum* spp. within the Cabin Branch communities and metagenome assembled genomes (MAGs) of two new *Ferrovum* spp.. In contrast to previous studies, we recovered multiple 16S rRNA gene sequence variants suggesting the commonly used 97% cutoff may not be appropriate to differentiate *Ferrovum* spp. We also retrieved two nearly-complete *Ferrovum* spp. genomes from metagenomic data. The genomes of these taxa differ in several key ways relating to nutrient cycling, motility, and chemotaxis.

**Conclusions:** Previously reported *Ferrovum* genomes are also diverse with respect to these categories suggesting that the genus *Ferrovum* contains substantial metabolic diversity. This diversity likely explains how the members of this genus successfully co-occur in Cabin Branch and why *Ferrovum* spp. are abundant across geochemical gradients.
