## Supplemental Table 2 for "Intra-genus metabolic diversity facilitates co-occurrence of multiple *Ferrovum* species at an acid mine drainage site"

### Sheet: Sheet1
Table S2. Average nucleotide identity of MAGs retrieved from the Cabin Branch metagenomes.
		MAG 1	MAG 2	MAG 3		MAG 4	MAG 5		MAG 6	MAG 7			MAG 8		MAG 9
		Combined_89	Combined_19	C_43	Combined_70	Combined_34	Combined_31	C_56	Combined_120	B_25	A_33	Combined_101	Combined_72	A_23	Combined_5	Ferrovum_sp_JA12	Ferrovum_sp_PN_J185	Ferrovum_sp_Z_31	Ferrovum_myxofaciens_P3G
MAG 1	Combined_89		0.8	0.78	0.74	0.73	0.69	0.68	0.71	0.73	0.72	0.72	0.71	0.72	0.72	0.69	0.69	0.713143	0.71
MAG 2	Combined_19	0.807954		0.780846	0.749868	0.737331	0.685002	0.685955	0.721958	0.721259	0.718975	0.71795	0.722408	0.723571	0.711074	0.699999	0.695412	0.722173	0.723593
MAG 3	C_43	0.776406	0.775906		0.98854	0.742243	0.689294	0.688279	0.755415	0.726865	0.724368	0.724017	0.725822	0.724797	0.717306	0.70165	0.701449	0.732386	0.730257
	Combined_70	0.736155	0.747205	0.996315		0.737914	0.687811	0.687488	0.721052	0.736716	0.735573	0.735002	0.720458	0.720208	0.714067	0.698621	0.697069	0.719517	0.72087
MAG 4	Combined_34	0.728448	0.740158	0.743199	0.737337		0.693503	0.697769	0.720553	0.734217	0.730344	0.725203	0.720273	0.723052	0.722405	0.707673	0.704224	0.724301	0.728885
MAG 5	Combined_31	0.694964	0.687945	0.692585	0.690561	0.693705		0.997446	0.702526	0.700178	0.699052	0.698312	0.694204	0.696405	0.702517	0.698705	0.700291	0.702814	0.705197
	C_56	0.684436	0.690853	0.692441	0.691712	0.696741	0.995301		0.694604	0.697306	0.695959	0.696514	0.697278	0.69715	0.698662	0.697404	0.699537	0.702371	0.704013
MAG 6	Combined_120	0.711063	0.722791	0.756583	0.720728	0.725147	0.706839	0.698563		0.885018	0.886492	0.885166	0.736163	0.736659	0.732908	0.703383	0.70145	0.736024	0.739543
MAG 7	B_25	0.728255	0.718519	0.727206	0.736744	0.731641	0.699141	0.699341	0.881501		0.997632	0.99754	0.745692	0.742671	0.737952	0.704091	0.698747	0.744776	0.746444
	A_33	0.726284	0.71895	0.726518	0.736371	0.731267	0.702591	0.700311	0.885792	0.997799		0.997561	0.736238	0.738134	0.739827	0.698629	0.696814	0.737028	0.743136
	Combined_101	0.725268	0.716629	0.725671	0.735204	0.723615	0.699872	0.700553	0.885288	0.999357	0.999137		0.735868	0.737732	0.736574	0.698621	0.697317	0.737429	0.739887
MAG 8	Combined_72	0.71153	0.724564	0.724111	0.720429	0.72025	0.690106	0.689955	0.733451	0.741911	0.735089	0.733855		0.990913	0.882986	0.700554	0.694118	0.921247	0.914882
	A_23	0.710161	0.722897	0.719641	0.717496	0.721525	0.693214	0.688529	0.734478	0.739755	0.736357	0.735186	0.977328		0.935121	0.697085	0.692089	0.95442	0.933325
MAG 9	Combined_5	0.718844	0.713867	0.717522	0.71693	0.724033	0.69721	0.692022	0.733206	0.73913	0.738668	0.738263	0.88377	0.965622		0.696317	0.699557	0.994333	0.996667
	Ferrovum_sp_JA12	0.686234	0.700954	0.702329	0.699141	0.706088	0.695683	0.696691	0.700132	0.701006	0.696962	0.697178	0.699826	0.698702	0.695466		0.750682	0.706052	0.705181
	Ferrovum_sp_PN_J185	0.686742	0.694398	0.698747	0.694733	0.700853	0.697578	0.697186	0.696972	0.698728	0.694428	0.695239	0.693559	0.694173	0.70047	0.75116		0.700401	0.706034
	Ferrovum_sp_Z_31	0.713143	0.722173	0.732386	0.719517	0.724301	0.702814	0.702371	0.736024	0.744776	0.737028	0.737429	0.921247	0.95442	0.994333	0.706052	0.700401		0.996184
	Ferrovum_myxofaciens_P3G	0.713147	0.727034	0.74482	0.725246	0.728276	0.706022	0.703733	0.739521	0.74657	0.742171	0.739469	0.914965	0.950044	0.994423	0.709537	0.706118	0.996184
